# Poly(A)-binding protein is an ataxin-2 chaperone that emulsifies biomolecular condensates

**DOI:** 10.1101/2021.08.23.457426

**Authors:** Steven Boeynaems, Yanniv Dorone, Anca Marian, Victoria Shabardina, Guozhong Huang, Garam Kim, Anushka Sanyal, Nesli-Ece Şen, Roberto Docampo, Iñaki Ruiz-Trillo, Keren Lasker, Georg Auburger, Edor Kabashi, Aaron D. Gitler

**Affiliations:** Department of Genetics, Stanford University School of Medicine, Stanford, California 94305, USA; Department of Plant Biology, Carnegie Institution for Science, Stanford, California 94305, USA; Department of Biology, Stanford University, Stanford, CA 94305, USA; Imagine Institute, Institut National de la Santé et de la Recherche Médicale (INSERM) Unité 1163, Paris Descartes Université, 75015 Paris, France; Institut de Biologia Evolutiva (CSIC-Universitat Pompeu Fabra), Passeig Marítim de la Barceloneta 37-49, 08003 Barcelona, Catalonia, Spain; Department of Cellular Biology and Center for Tropical and Emerging Global Diseases, University of Georgia, Athens, Georgia 30602, USA; Experimental Neurology, Goethe-University Hospital, 60590 Frankfurt, Germany; ICREA, Passeig Lluís Companys 23, 08010 Barcelona, Catalonia, Spain; The Scripps Research Institute, La Jolla, CA 92037

**Keywords:** Phase separation, short linear motif, polyQ, protein aggregation, prion-like, stress granules, frontotemporal dementia, amyotrophic lateral sclerosis, spinocerebellar ataxia

## Abstract

Biomolecular condensation underlies the biogenesis of an expanding array of membraneless assemblies, including stress granules (SGs) which form under a variety of cellular stresses. Advances have been made in understanding the molecular grammar that dictates the behavior of a few key scaffold proteins that make up these phases but how the partitioning of hundreds of other SG proteins is regulated remains largely unresolved. While investigating the rules that govern the condensation of ataxin-2, a SG protein implicated in neurodegenerative disease, we unexpectedly identified a short 14aa sequence that acts as an ataxin-2 condensation switch and is conserved across the eukaryote lineage. We identify poly(A)-binding proteins as unconventional RNA-dependent chaperones that control this regulatory switch. Our results uncover a hierarchy of *cis* and *trans* interactions that fine-tune ataxin-2 condensation and reveal a new molecular function for ancient poly(A)-binding proteins as emulsifiers of biomolecular condensate proteins. These findings may inspire novel approaches to therapeutically target aberrant phases in disease.
