## Supplemental Table 1 for "Poly(A)-binding protein is an ataxin-2 chaperone that emulsifies biomolecular condensates"

### Sheet: Mutants
	Construct	protein sequence
	EGFP ATXN2	MSKGEELFTGVVPILVELDGDVNGHKFSVSGEGEGDATYGKLTLKFICTTGKLPVPWPTLVTTLTYGVQCFSRYPDHMKQHDFFKSAMPEGYVQERTIFFKDDGNYKTRAEVKFEGDTLVNRIELKGIDFKEDGNILGHKLEYNYNSHNVYIMADKQKNGIKVNFKIRHNIEDGSVQLADHYQQNTPIGDGPVLLPDNHYLSTQSALSKDPNEKRDHMVLLEFVTAAGITHGMDELYKGTMRSAAAAPRSPAVATESRRFAAARWPGWRSLQRPARRSGRGGGGAAPGPYPSAAPPPPGPGPPPSRQSSPPSASDCFGSNGNGGGAFRPGSRRLLGLGGPPRPFVVLLLPLASPGAPPAAPTRASPLGARASPPRSGVSLARPAPGCPRPACEPVYGPL…
	EGFP ATXN2 ΔIDR1	MSKGEELFTGVVPILVELDGDVNGHKFSVSGEGEGDATYGKLTLKFICTTGKLPVPWPTLVTTLTYGVQCFSRYPDHMKQHDFFKSAMPEGYVQERTIFFKDDGNYKTRAEVKFEGDTLVNRIELKGIDFKEDGNILGHKLEYNYNSHNVYIMADKQKNGIKVNFKIRHNIEDGSVQLADHYQQNTPIGDGPVLLPDNHYLSTQSALSKDPNEKRDHMVLLEFVTAAGITHGMDELYKGTMQSTISFDGIYANMRMVHILTSVVGSKCEVQVKNGGIYEGVFKTYSPKCDLVLDAAHEKSTESSSGPKREEIMESILFKCSDFVVVQFKDMDSSYAKRDAFTDSAISAKVNGEHKEKDLEPWDAGELTANEELEALENDVSNGWDPNDMFRYNEENYGV…
	EGFP ATXN2 ΔIDR2	MSKGEELFTGVVPILVELDGDVNGHKFSVSGEGEGDATYGKLTLKFICTTGKLPVPWPTLVTTLTYGVQCFSRYPDHMKQHDFFKSAMPEGYVQERTIFFKDDGNYKTRAEVKFEGDTLVNRIELKGIDFKEDGNILGHKLEYNYNSHNVYIMADKQKNGIKVNFKIRHNIEDGSVQLADHYQQNTPIGDGPVLLPDNHYLSTQSALSKDPNEKRDHMVLLEFVTAAGITHGMDELYKGTMRSAAAAPRSPAVATESRRFAAARWPGWRSLQRPARRSGRGGGGAAPGPYPSAAPPPPGPGPPPSRQSSPPSASDCFGSNGNGGGAFRPGSRRLLGLGGPPRPFVVLLLPLASPGAPPAAPTRASPLGARASPPRSGVSLARPAPGCPRPACEPVYGPL…
	EGFP ATXN2 ΔIDR3	MSKGEELFTGVVPILVELDGDVNGHKFSVSGEGEGDATYGKLTLKFICTTGKLPVPWPTLVTTLTYGVQCFSRYPDHMKQHDFFKSAMPEGYVQERTIFFKDDGNYKTRAEVKFEGDTLVNRIELKGIDFKEDGNILGHKLEYNYNSHNVYIMADKQKNGIKVNFKIRHNIEDGSVQLADHYQQNTPIGDGPVLLPDNHYLSTQSALSKDPNEKRDHMVLLEFVTAAGITHGMDELYKGTMRSAAAAPRSPAVATESRRFAAARWPGWRSLQRPARRSGRGGGGAAPGPYPSAAPPPPGPGPPPSRQSSPPSASDCFGSNGNGGGAFRPGSRRLLGLGGPPRPFVVLLLPLASPGAPPAAPTRASPLGARASPPRSGVSLARPAPGCPRPACEPVYGPL…
	EGFP ATXN2 ΔLsm	MSKGEELFTGVVPILVELDGDVNGHKFSVSGEGEGDATYGKLTLKFICTTGKLPVPWPTLVTTLTYGVQCFSRYPDHMKQHDFFKSAMPEGYVQERTIFFKDDGNYKTRAEVKFEGDTLVNRIELKGIDFKEDGNILGHKLEYNYNSHNVYIMADKQKNGIKVNFKIRHNIEDGSVQLADHYQQNTPIGDGPVLLPDNHYLSTQSALSKDPNEKRDHMVLLEFVTAAGITHGMDELYKGTMRSAAAAPRSPAVATESRRFAAARWPGWRSLQRPARRSGRGGGGAAPGPYPSAAPPPPGPGPPPSRQSSPPSASDCFGSNGNGGGAFRPGSRRLLGLGGPPRPFVVLLLPLASPGAPPAAPTRASPLGARASPPRSGVSLARPAPGCPRPACEPVYGPL…
	EGFP ATXN2 ΔLsmAD	MSKGEELFTGVVPILVELDGDVNGHKFSVSGEGEGDATYGKLTLKFICTTGKLPVPWPTLVTTLTYGVQCFSRYPDHMKQHDFFKSAMPEGYVQERTIFFKDDGNYKTRAEVKFEGDTLVNRIELKGIDFKEDGNILGHKLEYNYNSHNVYIMADKQKNGIKVNFKIRHNIEDGSVQLADHYQQNTPIGDGPVLLPDNHYLSTQSALSKDPNEKRDHMVLLEFVTAAGITHGMDELYKGTMRSAAAAPRSPAVATESRRFAAARWPGWRSLQRPARRSGRGGGGAAPGPYPSAAPPPPGPGPPPSRQSSPPSASDCFGSNGNGGGAFRPGSRRLLGLGGPPRPFVVLLLPLASPGAPPAAPTRASPLGARASPPRSGVSLARPAPGCPRPACEPVYGPL…
	EGFP ATXN2 ΔpolyQ	MSKGEELFTGVVPILVELDGDVNGHKFSVSGEGEGDATYGKLTLKFICTTGKLPVPWPTLVTTLTYGVQCFSRYPDHMKQHDFFKSAMPEGYVQERTIFFKDDGNYKTRAEVKFEGDTLVNRIELKGIDFKEDGNILGHKLEYNYNSHNVYIMADKQKNGIKVNFKIRHNIEDGSVQLADHYQQNTPIGDGPVLLPDNHYLSTQSALSKDPNEKRDHMVLLEFVTAAGITHGMDELYKGTMRSAAAAPRSPAVATESRRFAAARWPGWRSLQRPARRSGRGGGGAAPGPYPSAAPPPPGPGPPPSRQSSPPSASDCFGSNGNGGGAFRPGSRRLLGLGGPPRPFVVLLLPLASPGAPPAAPTRASPLGARASPPRSGVSLARPAPGCPRPACEPVYGPL…
	EGFP ATXN2 ΔPAM2	MSKGEELFTGVVPILVELDGDVNGHKFSVSGEGEGDATYGKLTLKFICTTGKLPVPWPTLVTTLTYGVQCFSRYPDHMKQHDFFKSAMPEGYVQERTIFFKDDGNYKTRAEVKFEGDTLVNRIELKGIDFKEDGNILGHKLEYNYNSHNVYIMADKQKNGIKVNFKIRHNIEDGSVQLADHYQQNTPIGDGPVLLPDNHYLSTQSALSKDPNEKRDHMVLLEFVTAAGITHGMDELYKGTMRSAAAAPRSPAVATESRRFAAARWPGWRSLQRPARRSGRGGGGAAPGPYPSAAPPPPGPGPPPSRQSSPPSASDCFGSNGNGGGAFRPGSRRLLGLGGPPRPFVVLLLPLASPGAPPAAPTRASPLGARASPPRSGVSLARPAPGCPRPACEPVYGPL…
	EGFP ATXN2 IDR2(E-G)	MSKGEELFTGVVPILVELDGDVNGHKFSVSGEGEGDATYGKLTLKFICTTGKLPVPWPTLVTTLTYGVQCFSRYPDHMKQHDFFKSAMPEGYVQERTIFFKDDGNYKTRAEVKFEGDTLVNRIELKGIDFKEDGNILGHKLEYNYNSHNVYIMADKQKNGIKVNFKIRHNIEDGSVQLADHYQQNTPIGDGPVLLPDNHYLSTQSALSKDPNEKRDHMVLLEFVTAAGITHGMDELYKGTMRSAAAAPRSPAVATESRRFAAARWPGWRSLQRPARRSGRGGGGAAPGPYPSAAPPPPGPGPPPSRQSSPPSASDCFGSNGNGGGAFRPGSRRLLGLGGPPRPFVVLLLPLASPGAPPAAPTRASPLGARASPPRSGVSLARPAPGCPRPACEPVYGPL…
	EGFP ATXN2 IDR2(R-K)	MSKGEELFTGVVPILVELDGDVNGHKFSVSGEGEGDATYGKLTLKFICTTGKLPVPWPTLVTTLTYGVQCFSRYPDHMKQHDFFKSAMPEGYVQERTIFFKDDGNYKTRAEVKFEGDTLVNRIELKGIDFKEDGNILGHKLEYNYNSHNVYIMADKQKNGIKVNFKIRHNIEDGSVQLADHYQQNTPIGDGPVLLPDNHYLSTQSALSKDPNEKRDHMVLLEFVTAAGITHGMDELYKGTMRSAAAAPRSPAVATESRRFAAARWPGWRSLQRPARRSGRGGGGAAPGPYPSAAPPPPGPGPPPSRQSSPPSASDCFGSNGNGGGAFRPGSRRLLGLGGPPRPFVVLLLPLASPGAPPAAPTRASPLGARASPPRSGVSLARPAPGCPRPACEPVYGPL…
	EGFP ATXN2 IDR3(Y-S)	MSKGEELFTGVVPILVELDGDVNGHKFSVSGEGEGDATYGKLTLKFICTTGKLPVPWPTLVTTLTYGVQCFSRYPDHMKQHDFFKSAMPEGYVQERTIFFKDDGNYKTRAEVKFEGDTLVNRIELKGIDFKEDGNILGHKLEYNYNSHNVYIMADKQKNGIKVNFKIRHNIEDGSVQLADHYQQNTPIGDGPVLLPDNHYLSTQSALSKDPNEKRDHMVLLEFVTAAGITHGMDELYKGTMRSAAAAPRSPAVATESRRFAAARWPGWRSLQRPARRSGRGGGGAAPGPYPSAAPPPPGPGPPPSRQSSPPSASDCFGSNGNGGGAFRPGSRRLLGLGGPPRPFVVLLLPLASPGAPPAAPTRASPLGARASPPRSGVSLARPAPGCPRPACEPVYGPL…
	EGFP ATXN2 IDR2-3 scr	MSKGEELFTGVVPILVELDGDVNGHKFSVSGEGEGDATYGKLTLKFICTTGKLPVPWPTLVTTLTYGVQCFSRYPDHMKQHDFFKSAMPEGYVQERTIFFKDDGNYKTRAEVKFEGDTLVNRIELKGIDFKEDGNILGHKLEYNYNSHNVYIMADKQKNGIKVNFKIRHNIEDGSVQLADHYQQNTPIGDGPVLLPDNHYLSTQSALSKDPNEKRDHMVLLEFVTAAGITHGMDELYKGTMRSAAAAPRSPAVATESRRFAAARWPGWRSLQRPARRSGRGGGGAAPGPYPSAAPPPPGPGPPPSRQSSPPSASDCFGSNGNGGGAFRPGSRRLLGLGGPPRPFVVLLLPLASPGAPPAAPTRASPLGARASPPRSGVSLARPAPGCPRPACEPVYGPL…
	EGFP ATXN2 (PAM2)N	MSKGEELFTGVVPILVELDGDVNGHKFSVSGEGEGDATYGKLTLKFICTTGKLPVPWPTLVTTLTYGVQCFSRYPDHMKQHDFFKSAMPEGYVQERTIFFKDDGNYKTRAEVKFEGDTLVNRIELKGIDFKEDGNILGHKLEYNYNSHNVYIMADKQKNGIKVNFKIRHNIEDGSVQLADHYQQNTPIGDGPVLLPDNHYLSTQSALSKDPNEKRDHMVLLEFVTAAGITHGMDELYKGTMVRKSTLNPNAKEFNPRRSAAAAPRSPAVATESRRFAAARWPGWRSLQRPARRSGRGGGGAAPGPYPSAAPPPPGPGPPPSRQSSPPSASDCFGSNGNGGGAFRPGSRRLLGLGGPPRPFVVLLLPLASPGAPPAAPTRASPLGARASPPRSGVSLARP…
	EGFP ATXN2 (PAM2)C	MSKGEELFTGVVPILVELDGDVNGHKFSVSGEGEGDATYGKLTLKFICTTGKLPVPWPTLVTTLTYGVQCFSRYPDHMKQHDFFKSAMPEGYVQERTIFFKDDGNYKTRAEVKFEGDTLVNRIELKGIDFKEDGNILGHKLEYNYNSHNVYIMADKQKNGIKVNFKIRHNIEDGSVQLADHYQQNTPIGDGPVLLPDNHYLSTQSALSKDPNEKRDHMVLLEFVTAAGITHGMDELYKGTMRSAAAAPRSPAVATESRRFAAARWPGWRSLQRPARRSGRGGGGAAPGPYPSAAPPPPGPGPPPSRQSSPPSASDCFGSNGNGGGAFRPGSRRLLGLGGPPRPFVVLLLPLASPGAPPAAPTRASPLGARASPPRSGVSLARPAPGCPRPACEPVYGPL…
	EGFP ATXN2 PAM2>HA	MSKGEELFTGVVPILVELDGDVNGHKFSVSGEGEGDATYGKLTLKFICTTGKLPVPWPTLVTTLTYGVQCFSRYPDHMKQHDFFKSAMPEGYVQERTIFFKDDGNYKTRAEVKFEGDTLVNRIELKGIDFKEDGNILGHKLEYNYNSHNVYIMADKQKNGIKVNFKIRHNIEDGSVQLADHYQQNTPIGDGPVLLPDNHYLSTQSALSKDPNEKRDHMVLLEFVTAAGITHGMDELYKGTMRSAAAAPRSPAVATESRRFAAARWPGWRSLQRPARRSGRGGGGAAPGPYPSAAPPPPGPGPPPSRQSSPPSASDCFGSNGNGGGAFRPGSRRLLGLGGPPRPFVVLLLPLASPGAPPAAPTRASPLGARASPPRSGVSLARPAPGCPRPACEPVYGPL…
	EGFP-PopTag	MSKGEELFTGVVPILVELDGDVNGHKFSVSGEGEGDATYGKLTLKFICTTGKLPVPWPTLVTTLTYGVQCFSRYPDHMKQHDFFKSAMPEGYVQERTIFFKDDGNYKTRAEVKFEGDTLVNRIELKGIDFKEDGNILGHKLEYNYNSHNVYIMADKQKNGIKVNFKIRHNIEDGSVQLADHYQQNTPIGDGPVLLPDNHYLSTQSALSKDPNEKRDHMVLLEFVTAAGITHGMDELYKGGGGGSGGGGSGGGGSGGGGSEVAEQLVGVSAASAAASAFGSLSSALLMPKDGRTLEDVVRELLRPLLKEWLDQNLPRIVETKVEEEVQRISRGRGA-
	MLLE-EGFP-PopTag	MQEPLTASMLASAPPQEQKQMLGERLFPLIQAMHPTLAGKITGMLLEIDNSELLHMLESPESLRSKVDEAVAVLQAHQAGGGGGSGGGGSGGGGSGGGGSKLATMSKGEELFTGVVPILVELDGDVNGHKFSVSGEGEGDATYGKLTLKFICTTGKLPVPWPTLVTTLTYGVQCFSRYPDHMKQHDFFKSAMPEGYVQERTIFFKDDGNYKTRAEVKFEGDTLVNRIELKGIDFKEDGNILGHKLEYNYNSHNVYIMADKQKNGIKVNFKIRHNIEDGSVQLADHYQQNTPIGDGPVLLPDNHYLSTQSALSKDPNEKRDHMVLLEFVTAAGITHGMDELYKGGGGGSGGGGSGGGGSGGGGSEVAEQLVGVSAASAAASAFGSLSSALLMPKDGRTLE…
	PAM2-EGFP-PopTag	MKKDAAEQVRKSTLNPNAKEFNPRSFSQPKPSTGGGGGSGGGGSGGGGSGGGGSKLATMSKGEELFTGVVPILVELDGDVNGHKFSVSGEGEGDATYGKLTLKFICTTGKLPVPWPTLVTTLTYGVQCFSRYPDHMKQHDFFKSAMPEGYVQERTIFFKDDGNYKTRAEVKFEGDTLVNRIELKGIDFKEDGNILGHKLEYNYNSHNVYIMADKQKNGIKVNFKIRHNIEDGSVQLADHYQQNTPIGDGPVLLPDNHYLSTQSALSKDPNEKRDHMVLLEFVTAAGITHGMDELYKGGGGGSGGGGSGGGGSGGGGSEVAEQLVGVSAASAAASAFGSLSSALLMPKDGRTLEDVVRELLRPLLKEWLDQNLPRIVETKVEEEVQRISRGRGA-
	HA-EGFP-PopTag	MYPYDVPDYAGGGGGSGGGGSGGGGSGGGGSKLATMSKGEELFTGVVPILVELDGDVNGHKFSVSGEGEGDATYGKLTLKFICTTGKLPVPWPTLVTTLTYGVQCFSRYPDHMKQHDFFKSAMPEGYVQERTIFFKDDGNYKTRAEVKFEGDTLVNRIELKGIDFKEDGNILGHKLEYNYNSHNVYIMADKQKNGIKVNFKIRHNIEDGSVQLADHYQQNTPIGDGPVLLPDNHYLSTQSALSKDPNEKRDHMVLLEFVTAAGITHGMDELYKGGGGGSGGGGSGGGGSGGGGSEVAEQLVGVSAASAAASAFGSLSSALLMPKDGRTLEDVVRELLRPLLKEWLDQNLPRIVETKVEEEVQRISRGRGA-
	mCherry F-body	MVSKGEEDNMAIIKEFMRFKVHMEGSVNGHEFEIEGEGEGRPYEGTQTAKLKVTKGGPLPFAWDILSPQFMYGSKAYVKHPADIPDYLKLSFPEGFKWERVMNFEDGGVVTVTQDSSLQDGEFIYKVKLRGTNFPSDGPVMQKKTMGWEASSERMYPEDGALKGEIKQRLKLKDGGHYDAEVKTTYKAKKPVQLPGAYNVNIKLDITSHNEDYTIVEQYERAEGRHSTGGMDELYKGGGGSGGGGSGGGGSGGGGSGGGGSGMAEVKLVESGGGLVKPGGSLKLSCAASGFTFSSYGMSWVRQTPEKRLEWVATISRGGSYTYYPDSVKGRFTISRDNAKNTLYLQMSSLRSEDTAIYYCARRETYDEKGFAYWGQGTTLTVSSGGGGSGGGGSGGGGS…
	mCherry F-PABPC	MVSKGEEDNMAIIKEFMRFKVHMEGSVNGHEFEIEGEGEGRPYEGTQTAKLKVTKGGPLPFAWDILSPQFMYGSKAYVKHPADIPDYLKLSFPEGFKWERVMNFEDGGVVTVTQDSSLQDGEFIYKVKLRGTNFPSDGPVMQKKTMGWEASSERMYPEDGALKGEIKQRLKLKDGGHYDAEVKTTYKAKKPVQLPGAYNVNIKLDITSHNEDYTIVEQYERAEGRHSTGGMDELYKGGGGSGGGGSGGGGSGGGGSGGGGSGMNPSAPSYPMASLYVGDLHPDVTEAMLYEKFSPAGPILSIRVCRDMITRRSLGYAYVNFQQPADAERALDTMNFDVIKGKPVRIMWSQRDPSLRKSGVGNIFIKNLDKSIDNKALYDTFSAFGNILSCKVVCDENGS…
	mCherry F-PABPC*	MVSKGEEDNMAIIKEFMRFKVHMEGSVNGHEFEIEGEGEGRPYEGTQTAKLKVTKGGPLPFAWDILSPQFMYGSKAYVKHPADIPDYLKLSFPEGFKWERVMNFEDGGVVTVTQDSSLQDGEFIYKVKLRGTNFPSDGPVMQKKTMGWEASSERMYPEDGALKGEIKQRLKLKDGGHYDAEVKTTYKAKKPVQLPGAYNVNIKLDITSHNEDYTIVEQYERAEGRHSTGGMDELYKGGGGSGGGGSGGGGSGGGGSGGGGSGMNPSAPSYPMASLLVGDLHPDVTEAMLYEKFSPAGPILSIRVCRDMITRRSLGLALVNFQQPADAERALDTMNFDVIKGKPVRIMWSQRDPSLRKSGVGNILIKNLDKSIDNKALYDTFSAFGNILSCKVVCDENGS…
	mCherry F-hnRNPI	MVSKGEEDNMAIIKEFMRFKVHMEGSVNGHEFEIEGEGEGRPYEGTQTAKLKVTKGGPLPFAWDILSPQFMYGSKAYVKHPADIPDYLKLSFPEGFKWERVMNFEDGGVVTVTQDSSLQDGEFIYKVKLRGTNFPSDGPVMQKKTMGWEASSERMYPEDGALKGEIKQRLKLKDGGHYDAEVKTTYKAKKPVQLPGAYNVNIKLDITSHNEDYTIVEQYERAEGRHSTGGMDELYKGGGGSGGGGSGGGGSGGGGSGGGGSGSRSAGVPSRVIHIRKLPIDVTEGEVISLGLPFGKVTNLLMLKGKNQAFIEMNTEEAANTMVNYYTSVTPVLRGQPIYIQFSNHKELKTDSSPNQARAQAALQAVNSVQSGNLALAASAAAVDAGMAMAGQSPVLRII…
	mCherry F-MBNL1	MVSKGEEDNMAIIKEFMRFKVHMEGSVNGHEFEIEGEGEGRPYEGTQTAKLKVTKGGPLPFAWDILSPQFMYGSKAYVKHPADIPDYLKLSFPEGFKWERVMNFEDGGVVTVTQDSSLQDGEFIYKVKLRGTNFPSDGPVMQKKTMGWEASSERMYPEDGALKGEIKQRLKLKDGGHYDAEVKTTYKAKKPVQLPGAYNVNIKLDITSHNEDYTIVEQYERAEGRHSTGGMDELYKGGGGSGGGGSGGGGSGGGGSGGGGSGMAVSVTPIRDTKWLTLEVCREFQRGTCSRPDTECKFAHPSKSCQVENGRVIACFDSLKGRCSRENCKYLHPPPHLKTQLEINGRNNLIQQKNMAMLAQQMQLANAMMPGAPLQPVPMFSVAPSLATNASAAAFNPYL…
	mCherry F-FXR1	MVSKGEEDNMAIIKEFMRFKVHMEGSVNGHEFEIEGEGEGRPYEGTQTAKLKVTKGGPLPFAWDILSPQFMYGSKAYVKHPADIPDYLKLSFPEGFKWERVMNFEDGGVVTVTQDSSLQDGEFIYKVKLRGTNFPSDGPVMQKKTMGWEASSERMYPEDGALKGEIKQRLKLKDGGHYDAEVKTTYKAKKPVQLPGAYNVNIKLDITSHNEDYTIVEQYERAEGRHSTGGMDELYKGGGGSGGGGSGGGGSGGGGSGGGGSGMAELTVEVRGSNGAFYKGFIKDVHEDSLTVVFENNWQPERQVPFNEVRLPPPPDIKKEISEGDEVEVYSRANDQEPCGWWLAKVRMMKGEFYVIEYAACDATYNEIVTFERLRPVNQNKTVKKNTFFKCTVDVPEDL…

### Sheet: Orthologs
	Construct	Gene name	DNA sequence	protein sequence
	AtATXN2	CID4	ggggacaagtttgtacaaaaaagcaggcttcatgagtattcctcagtcgaaatcttcatcaaatggatttccactcaaaagaggtgaaacagaggaagttttacataagacaaatacatcaaatacagtattcaatggggaagctggaagcttgaagaggctttcacttgatcggttagtgtacttcacaacatgtaagatcgggcatcatgtggaagtgcatctaaggaatggatcagtgtataccggtatatttcatgctgccaatgtagagaaggattttggaatcattctaaagatggcatgcttgattaaagacggtactttacgaggacataaatcccgttccgaatttgtcaggaagccgccttccaagacattcattattccggcagatga…	MSIPQSKSSSNGFPLKRGETEEVLHKTNTSNTVFNGEAGSLKRLSLDRLVYFTTCKIGHHVEVHLRNGSVYTGIFHAANVEKDFGIILKMACLIKDGTLRGHKSRSEFVRKPPSKTFIIPADELVQVIAKDLSVSSNNMSNAVQGEKPSELLTDSSISQSYHVDRERQLQRWVPDETIPHGADLENVFDNPWNRKWNQFEVNKSLFGVKSTFDEDLYTTRLERGPQTKQLEEHAQKIAREIEAETTRDIHVAEERGLQLNENFDFDEEARYSSVRPVTGFGDSGFDLEDNALLDTCNDLTFGGSSTSDGQKPASSGKGCEELRVSGDSQSSRKNKNVDQSCSTSKQQSKDFPAAGSNISESQLDEQRRKNNEEVSHNNRSAEESTSGHGDIKEGAKSGG…
	AtATXN2 ΔPAM2		ggggacaagtttgtacaaaaaagcaggcttcatgagtattcctcagtcgaaatcttcatcaaatggatttccactcaaaagaggtgaaacagaggaagttttacataagacaaatacatcaaatacagtattcaatggggaagctggaagcttgaagaggctttcacttgatcggttagtgtacttcacaacatgtaagatcgggcatcatgtggaagtgcatctaaggaatggatcagtgtataccggtatatttcatgctgccaatgtagagaaggattttggaatcattctaaagatggcatgcttgattaaagacggtactttacgaggacataaatcccgttccgaatttgtcaggaagccgccttccaagacattcattattccggcagatga…	MSIPQSKSSSNGFPLKRGETEEVLHKTNTSNTVFNGEAGSLKRLSLDRLVYFTTCKIGHHVEVHLRNGSVYTGIFHAANVEKDFGIILKMACLIKDGTLRGHKSRSEFVRKPPSKTFIIPADELVQVIAKDLSVSSNNMSNAVQGEKPSELLTDSSISQSYHVDRERQLQRWVPDETIPHGADLENVFDNPWNRKWNQFEVNKSLFGVKSTFDEDLYTTRLERGPQTKQLEEHAQKIAREIEAETTRDIHVAEERGLQLNENFDFDEEARYSSVRPVTGFGDSGFDLEDNALLDTCNDLTFGGSSTSDGQKPASSGKGCEELRVSGDSQSSRKNKNVDQSCSTSKQQSKDFPAAGSNISESQLDEQRRKNNEEVSHNNRSAEESTSGHGDIKEGAKSGG…
	CoATXN2	CAOG_07908	ggtaccatgagtagtcccgtgtccaagagtagtagtcccgcccctcgcagtgggtcccctaacgccgccgccgcaggcaccgccgccaatagtggcgccaagaagtctggcagcaacaccctgaattactcccaggcagtgggcaagtccgcctctgccagcgcctccgcctctgccagcgcctccgccaacggcccatctaaggccacaggaggagcagccggccctaagagcggagtggcatccccaaagccatctaccccagtgaatgacgcagcaccacctgtggataggatcgcacacttcagctcctgcctgacaggcctgcccgtgtacgtgcggacaaagacccagatctactatggcgtgctggtgtctaccacaagcgagaaggcagga…	MSSPVSKSSSPAPRSGSPNAAAAGTAANSGAKKSGSNTLNYSQAVGKSASASASASASASANGPSKATGGAAGPKSGVASPKPSTPVNDAAPPVDRIAHFSSCLTGLPVYVRTKTQIYYGVLVSTTSEKAGLAVSLRAARTVPTVPANGAQPTPPSTRPTLVTKLDIPAADFVELFVADIDLSYAHRGPVVSGKFQTDTEISGDLKRTDKQWVAWSGGDDKTGGLESMGNATSWDANEMFRTNESLYGVKTDFKEELYTVPLPKHVTSEMREFAEQKEREILGSTATTTAQREDRNQLFANESDEATLYSDVKRADPADKSRKSGDTDRYRPPALRAGSPSQQSKPSSPQAAADAEVPKSVSPSAGAASDKAPAPAADATVPAPAATSASTASSTPAAT…
	CoATXN2 ΔPAM2		ggtaccatgtcatcaccagtgtccaagtcttcctcaccagcacctcggagtgggtcaccaaacgcagccgccgcaggcaccgccgctaatagtggcgccaagaagtctggcagcaacaccctgaattactcccaggcagtgggcaagtccgcctctgccagcgcctccgcctctgccagcgcctccgccaacggccctagcaaggccacaggaggagcagccggccctaagagcggagtggcatccccaaagccatctacccctgtgaatgacgcagcaccacctgtggataggatcgcacacttcagctcctgcctgacaggcctgccagtgtatgtgcgcacaaagacccagatctactatggcgtgctggtgtctaccacaagcgagaaggcagga…	MSSPVSKSSSPAPRSGSPNAAAAGTAANSGAKKSGSNTLNYSQAVGKSASASASASASASANGPSKATGGAAGPKSGVASPKPSTPVNDAAPPVDRIAHFSSCLTGLPVYVRTKTQIYYGVLVSTTSEKAGLAVSLRAARTVPTVPANGAQPTPPSTRPTLVTKLDIPAADFVELFVADIDLSYAHRGPVVSGKFQTDTEISGDLKRTDKQWVAWSGGDDKTGGLESMGNATSWDANEMFRTNESLYGVKTDFKEELYTVPLPKHVTSEMREFAEQKEREILGSTATTTAQREDRNQLFANESDEATLYSDVKRADPADKSRKSGDTDRYRPPALRAGSPSQQSKPSSPQAAADAEVPKSVSPSAGAASDKAPAPAADATVPAPAATSASTASSTPAAT…
	TbATXN2	Tb927.8.4540	atggaggggtctcatagcagcaacatggagcgcctggaatacctctacctgaacctagtcggccaggtggtgcaggtacgactggtggatgacatgtgcgttgagggtctatttgtggcctgcacagatgtcgacgcggaaacggatgcaggcattatgatttgttgcacccgaaaccttgcatccgccaaacggtcgccgctttctccatcgtgtgttaacttcaccgatgacctgttcattccttatcagagcatagtgatgattgaggtccagaatgcaaagattcgcaccgagacgcctggtcgtcccgacaccggccgcgctgacttcagtgccaccaagtttgattgggctgatgacggtgttagtgagctgttggagagtgaacctcatcag…	MEGSHSSNMERLEYLYLNLVGQVVQVRLVDDMCVEGLFVACTDVDAETDAGIMICCTRNLASAKRSPLSPSCVNFTDDLFIPYQSIVMIEVQNAKIRTETPGRPDTGRADFSATKFDWADDGVSELLESEPHQTGTWNQFEANEKSFGVKTTYKEEFYTTRLDHSKITEEQRAQADRLAREIESSSTRGIAHRMEREECLHDDEGLDEGQLYSDVHRPQEKKPPYVPPSTGGRKLVNEPPPVPAAAAPATAPTTAPAAAPAPAAAPPAAAPAAAAPPPPPAATSMADDGSMRHKRMNEDPHHMQYDANQTAAGFNPAAAPYTPMKPGAAVPVVDFLASLADAISNNDMCYDCEPHWPGMCNLFYDQDDSSYSQQNYEAAAMPPSHSMNMHMYVNSQPNI…
	TbATXN2 ΔPAM2		atggaggggtctcatagcagcaacatggagcgcctggaatacctctacctgaacctagtcggccaggtggtgcaggtacgactggtggatgacatgtgcgttgagggtctatttgtggcctgcacagatgtcgacgcggaaacggatgcaggcattatgatttgttgcacccgaaaccttgcatccgccaaacggtcgccgctttctccatcgtgtgttaacttcaccgatgacctgttcattccttatcagagcatagtgatgattgaggtccagaatgcaaagattcgcaccgagacgcctggtcgtcccgacaccggccgcgctgacttcagtgccaccaagtttgattgggctgatgacggtgttagtgagctgttggagagtgaacctcatcag…	MEGSHSSNMERLEYLYLNLVGQVVQVRLVDDMCVEGLFVACTDVDAETDAGIMICCTRNLASAKRSPLSPSCVNFTDDLFIPYQSIVMIEVQNAKIRTETPGRPDTGRADFSATKFDWADDGVSELLESEPHQTGTWNQFEANEKSFGVKTTYKEEFYTTRLDHSKITEEQRAQADRLAREIESSSTRGIAHRMEREECLHDDEGLDEGQLYSDVHRPQEKKPPYVPPSTGGRKLVNEPPPVPAAAAPATAPTTAPAAAPAPAAAPPAAAPAAAAPPPPPAATSMADDGSMRHKRMNEDPHHMQYDANQTAAKPGAAVPVVDFLASLADAISNNDMCYDCEPHWPGMCNLFYDQDDSSYSQQNYEAAAMPPSHSMNMHMYVNSQPNIPNAHRGYQGPLG…

### Sheet: Peptides
	Peptide	Position	protein sequence
	peptide 2 (p2)	581 – 640	PTRPPSRPPSRPSRPPSHPSAHGSPAPVSTMPKRMSSEGPPRMSPKAQRHPRNHRVSAGR
	peptide 3 (p3)	1091 – 1150	SATQYGAHEQTHAMYACPKLPYNKETSPSFYFAISTGSLAQQYAHPNATLHPHTPHPQPS
